# Distinct cellular origins and differentiation process account for distinct oncogenic and clinical behaviors of leiomyosarcomas

**DOI:** 10.1101/2020.10.23.352336

**Authors:** Elodie Darbo, Gaëlle Pérot, Lucie Darmusey, Sophie Le Guellec, Laura Leroy, Laëtitia Gaston, Nelly Desplat, Noémie Thébault, Candice Merle, Philippe Rochaix, Thibaud Valentin, Gwenaël Ferron, Christine Chevreau, Binh Bui, Eberhard Stoeckle, Dominique Ranchere-Vince, Pierre Méeus, Philippe Terrier, Sophie Piperno-Neumann, Françoise Collin, Gonzague De Pinieux, Florence Duffaud, Jean-Michel Coindre, Jean-Yves Blay, Frédéric Chibon

## Abstract

In leiomyosarcoma (LMS), a very aggressive disease, a relatively transcriptionally uniform subgroup of well differentiated tumors has been described and is associated with poor survival. The question raised how differentiation and tumor progression, two apparently antagonist processes, coexist and allow tumor malignancy. We first identified the most transcriptionally homogeneous LMS subgroup in three independent cohorts, which we named ‘hLMS’. The integration of multi-omics data and functional analysis suggests that hLMS originate from vascular smooth muscle cells and show that hLMS transcriptional program reflects both modulation of smooth muscle contraction activity controlled by MYOCD/SRF regulatory network and activation of the cell cycle activity controlled by E2F/RB1 pathway. We propose that the phenotypic plasticity of vascular smooth muscle cells coupled with MYOCD/SRF pathway amplification, essential for hLMS survival, concomitant with PTEN absence and *RB1* alteration, could explain how hLMS balance this uncommon interplay between differentiation and aggressiveness.

---

Cell differentiation is often associated with malignancy in solid tumors: in general, the more differentiated a tumor is, the less it is aggressive. Leiomyosarcoma (LMS), a rare (11% of adult soft tissue sarcomas [1]) and very aggressive (50% of patients relapse [2] with a median survival of 12 months) mesenchymal malignancy, challenges this concept.

Previous studies [3–10] characterized a subgroup of well differentiated LMS showing either equal [3,5,7], better [6,8,9] or worse [10] prognosis than the remaining LMS. These results relied on very different sample repositories (size, uterine LMS, metastatic and primary tissues), implying discrepancies between the reported subtypes. However, they demonstrated the existence of molecular subtypes that should be detected when considering treatment options. Current first-line treatment involves wide surgical resection for localized LMS or anthracycline-based chemotherapies for metastatic tumors, since neither targeted therapy [11] nor immunotherapy [12] have demonstrated any major therapeutic effects until now. However, the development of targeted therapies in LMS is challenging since their oncogenesis is still poorly understood, although genomic alterations are now well described, particularly the highly recurrent alterations of p53, RB1 and PTEN [10,13,14].

In the present study, we focus on these well differentiated LMS and aim at understanding how highly specialized cells keep or acquire their propensity to proliferate and migrate. *In fine*, we hope to detect potential therapeutic vulnerabilities, which could pave the way for a new treatment option. Moreover, previous studies highlighted the relatively homogeneous transcriptional behavior of well differentiated LMS, which we suspect arises from a unique driver event, as reported by Watson and colleagues for other sarcomas with a strong chimeric driver oncogene [15]. We thus hypothesize that a common oncogemc event might underpin this homogeneous transcriptome. This could not only shed light on the biology of these LMS but also improve patient stratification and provide a therapeutic opportunity.
