## Supplementary Table 2 for "Distinct cellular origins and differentiation process account for distinct oncogenic and clinical behaviors of leiomyosarcomas"

### Sheet: all LMSs
	Affymetrix (n=98)	ICGC (n=59)	TCGA (n=75)
PATIENT CHARACTERISTICS
Age at diagnostic
Mean (years)	59.4255	63.3898	60.3649
Median (years)	60.5	64	60
Range (years)	23-92	22-80	33-90
Unknown (number)	4	0	1
Gender
Female	59 (60%)	45 (76%)	40 (53%)
Male	39 (40%)	14 (24%)	35 (47%)
TUMOR CHARACTERISTICS
Tumor site
Internal Trunk	29 (29.5%)	38 (64%)	51 (68%)
Member and Trunk Wall	69 (70.5%)	21 (36%)	24 (32%)
Differentiation
Well differentiated	2 (2%)	8 (14%)	3 (4%)
Conventional	38 (39%)	31 (53%)	55 (73%)
Poorly differentiated	43 (44%)	18 (30%)	17 (23%)
Unknown	15 (15%)	2 (3%)	0
Margins
R0	38 (39%)	36 (61%)	0
R1	15 (15%)	18 (31%)	0
R2	3 (3%)	0	0
Unknown	42 (43%)	5 (8%)	75 (100%)
FOLLOW-UP and OUTCOMES
Follow-up (years)
Median	2.91	5.47	2.1
Range	0-17.59	1.48-19.78	0-10.02
Overall survival
N	95	59	67
Events	49	15	9
median (years)	2.94	3.94	1.25
Unknown	3	0	8
Metastasis free suvival
N	95	59	67
Events	53	32	34
median (years)	1.01	1.815	0.895
Unknown	3	0	8
